# Universal consensus 3D segmentation of cells from 2D segmented stacks

**DOI:** 10.1101/2024.05.03.592249

**Authors:** Felix Y. Zhou, Zach Marin, Clarence Yapp, Qiongjing Zou, Benjamin A. Nanes, Stephan Daetwyler, Andrew R. Jamieson, Md Torikul Islam, Edward Jenkins, Gabriel M. Gihana, Jinlong Lin, Hazel M. Borges, Bo-Jui Chang, Andrew Weems, Sean J. Morrison, Peter K. Sorger, Reto Fiolka, Kevin M. Dean, Gaudenz Danuser

## Abstract

Cell segmentation is the foundation of a wide range of microscopy-based biological studies. Deep learning has revolutionized 2D cell segmentation, enabling generalized solutions across cell types and imaging modalities. This has been driven by the ease of scaling up image acquisition, annotation, and computation. However, 3D cell segmentation, requiring dense annotation of 2D slices still poses significant challenges. Manual labeling of 3D cells to train broadly applicable segmentation models is prohibitive. Even in high-contrast images annotation is ambiguous and time-consuming. Here we develop a theory and toolbox, u- Segment3D, for 2D-to-3D segmentation, compatible with any 2D method generating pixel-based instance cell masks. u-Segment3D translates and enhances 2D instance segmentations to a 3D consensus instance segmentation without training data, as demonstrated on 11 real-life datasets, >70,000 cells, spanning single cells, cell aggregates, and tissue. Moreover, u-Segment3D is competitive with native 3D segmentation, even exceeding when cells are crowded and have complex morphologies.
