## Supplementary Table 1 for "Universal consensus 3D segmentation of cells from 2D segmented stacks"

### Sheet: Explanation
Overview of Parameters Table
u-Segment3D exposes many parameters to allow fully customized tuning of results. However tuning every parameter is not necessary to get optimal performance. Instead, default parameters are specified in parameters.py module, and can be instantiated matching each corresponding major process in usegment3D.py module (in separate sheets here). This parameter table aims to dissect the rational behind i…
Processes for direct Segmentation i.e. predicted 2D cell gradients + 2D cell probability maps (using provided Cellpose backend)
Process names	Aim of each process	Comments
1_Preprocessing	preprocessing of input volume image so that images may be more optimal for segmentation with pretrained Cellpose models. N.B: if tuning doesn't help, you will need to then retrain Cellpose or generate segmentations and use the indirect method	skip if you have already trained and using a 2D segmentation model that predicts i) medial-axis distance transform suitable for aggregation + cell probability map which can be leveraged by u-Segment3D in step3_2D-to-3D_segmentation
2_u-Segment3D_Cellpose	2D segmentation output using pretrained Cellpose models, with tuning to optimize setting of Cellpose parameters. Linked to preprecessing. N.B: if tuning doesn't help, you will need to then retrain Cellpose or generate segmentations and use the indirect method
3_2D-to-3D_segmentation (direct version)	reconstruct 3D gradients and 3D foreground binary and perform gradient descent and spatial clustering at end positions to generate 3D cells	Main process for 2D-to-3D segmentation translation
4_Postprocess I-filtering	remove too small or too large segmented cells, and 3D cells inconsistent with predicted 2D gradients	Main postprocessing of consensus 3D segmentation
5_Postprocess II - label diffusion	iterative propagation of cell segmentations to better adhere to the cell images in the provided guided image by spatially constrained smoothing (diffusion) process N.B: the better the guide image, the better the result	Used primarily to get tighter foreground segmentation boundaries to that of a guide image. The result could then be input to guided filtering downstream to improve results. Alternatively, diffusion can be skipped and users could perform a separate 3D foreground binary image with tighter boundaries than pretrained cellpose and use this to mask the consensus segmentation, instead of tuning paramete…
6_Postprocess III - guide filter	one-shot 'snapping' of segmentation to adhere to edges in the user-provided guide image N.B: the better the guide image, the better the result	N.B: guide image is user-provided. Typically an intensity-normalized, uneven illumination corrected cell image
Processes for indirect Segmentation i.e. predicted 2D instance cell segmentation masks and optionally binary foreground mask (agnostic to segmentation method, users provide mask)
Process names	Aim of each process	Comments
3_2D-to-3D_segmentation (indirect version)	compute 2D gradients with user specified distance transform and foreground binary if not provided from instance segmentations, reconstruct 3D gradients and 3D binary (if not provided) then perform gradient descent and spatial clustering at end positions to generate 3D cells	Main process for 2D-to-3D segmentation translation
4_Postprocess I-filtering	remove too small or too large segmented cells, and 3D cells inconsistent with predicted 2D gradients	Main postprocessing of consensus 3D segmentation
5_Postprocess II - label diffusion	iterative propagation of cell segmentations to better adhere to the cell images in the provided guided image by spatially constrained smoothing (diffusion) process N.B: the better the guide image, the better the result	Used primarily to get tighter foreground segmentation boundaries to that of a guide image. The result could then be input to guided filtering downstream to improve results. Alternatively, diffusion can be skipped and users could perform a separate 3D foreground binary image with tighter boundaries than pretrained cellpose and use this to mask the consensus segmentation, instead of tuning paramete…
6_Postprocess III - guide filter	one-shot 'snapping' of segmentation to adhere to edges in the user-provided guide image N.B: the better the guide image, the better the result	N.B: guide image is user-provided. Typically an intensity-normalized, uneven illumination corrected cell image

### Sheet: 1_Preprocessing
1. Instantiate a config dictionary with default parameters
import segment3D.parameters as uSegment3D_params
preprocess_params = uSegment3D_params.get_preprocess_params()
2. Running the preprocessing with the config dictionary
import segment3D.usegment3d as uSegment3D
img_preprocess = uSegment3D.preprocess_imgs(img, params=preprocess_params)
N.B: Key parameters that may require adjustment or checking on a dataset by dataset basis is highlighted in orange in table
Parameter number	Parameter name	variable name in config	default value	mathematical symbol in paper	description	when to use	is key parameter?
1	factor	preprocess_params['factor']	1		isotropic volume scale factor. E.g. a value of 0.5 halves the image size in each dimension	to correct for anisotropic image acquisition which may help improve 2D segmentation model training or make the image more compatible with pretrained models based on x-y images. Also used to scale image, after anisotropy correction, so that the cell size resonates with Cellpose's operating diameter of 30 pixels.	Yes
2	voxel_res	preprocess_params['voxel_res']	[1,1,1]		individual scale factors for each of x,y,z to correct for anisotropic scaling. Assuming input image is of ZYX dimension convention, and the pixel size of x and y are the same with anisotropy in z only, then the value should be modified to be either: [pixel_size_z/pixel_size_x, 1, 1] (scale up) or [1,pixel_size_x/pixel_size_z,pixel_size_y/pixel_size_z] (scale down)		Yes
3	do_bg_correction	preprocess_params['do_bg_correction']	true		ratiometric uneven background illumination correction, using a Gaussian filter to estimate background. Formula: mean(I)/gaussian_filter(I, sigma). The gaussian filter is performed with bg_sigma (parameter 5) after isotropic downsampling by bg_ds (parameter 4). The result is resized so that the output image is still the same as input	uneven illumination correction can significantly improve segmentation performance in training and in applying pretrained segmentation models. The parameters should be adjusted to give this effect without introducing imaging artifact at borders, seen by extraneous predicted cells. Alternatively users can do their own correction and switch this option off.	Yes
4	bg_ds	preprocess_params['bg_ds']	16		Isotropic volume scaling factor to increase the effective Gaussian filtering for background estimation i.e. filtering will be performed on an image 1./bg_ds times the input size.		Yes
5	bg_sigma	preprocess_params['bg_sigma']	5		smoothing sigma of the Gaussian filter applied to the 1./bg_ds version of the the input image		Yes
6	normalize_min	preprocess_params['normalize_min']	2.		Used to normalize input image intensity so that intensity values between normalize_min and normalize_max linearly scale to the range 0-1. normalize_min sets the lower percentile of the image intensity. All pixels/voxels of lower intensity is clipped to 0.	to normalize image intensities to the standardized range of [0,1] necessary for e.g. segmentation models and downstream postprocessing such as label diffusion and guided filtering	normalization is necessary, parameters only need adjustment from default if there is true biological signal if image contrast is bad, and signal is very dim (lower normalize_min) or very bright (increase normalize_max)
7	normalize_max	preprocess_params['normalize_max']	99.8		Used to normalize input image intensity so that intensity values between normalize_min and normalize_max linearly scale to the range 0-1. normalize_max sets the upper percentile of the image intensity. All pixels/voxels of higher intensity is clipped to 1.
8	do_avg_imgs	preprocess_params['do_avg_imgs']	False		Only applicable, for a multichannel input image. Preprocessing is applied to each channel independently. If this parameter is True, the channels will be voxel-wise averaged to return a single volume image, otherwise all channels will be returned and output has same dimensions as input.	Typically for multiplexed imaging like CyCIF example (Fig. 7a,b) where multiple channel markers is combined to form a single membrane or nuclear channel.	No
9	avg_func_imgs	preprocess_params['avg_func_imgs']	np.nanmean		This allows users to define an averaging function that operates on a multichannel volume image to return a single volume image. Default is the numpy library's nanmean function	Not typically changed unless users have a specific reason	No

### Sheet: 2_u-Segment3D_Cellpose
1. Instantiate a config dictionary with default parameters
import segment3D.parameters as uSegment3D_params
cellpose_segment_params = uSegment3D_params.get_Cellpose_autotune_params()
2. Running the segmentation with the config dictionary for x-y, x-z, y-z views (each with a separate call)
import segment3D.usegment3d as uSegment3D
img_preprocess = img_preprocess[…,None] # only if single-channel, input image should have channels last
img_segment_2D_xy_diams, img_segment_3D_xy_probs, img_segment_2D_xy_flows, img_segment_2D_xy_styles = uSegment3D.Cellpose2D_model_auto(img_preprocess, view='xy', params=cellpose_segment_params, basename=None, savefolder=None)
img_segment_2D_xz_diams, img_segment_3D_xz_probs, img_segment_2D_xz_flows, img_segment_2D_xz_styles = uSegment3D.Cellpose2D_model_auto(img_preprocess, view='xz', params=cellpose_segment_params, basename=None, savefolder=None)
img_segment_2D_yz_diams, img_segment_3D_yz_probs, img_segment_2D_yz_flows, img_segment_2D_yz_styles = uSegment3D.Cellpose2D_model_auto(img_preprocess, view='yz', params=cellpose_segment_params, basename=None, savefolder=None)
N.B: Key parameters that may require adjustment or checking on a dataset by dataset basis is highlighted in orange in table
N.B: Parameters that may require adjustment or checking on a dataset if outcome is unexpected, or performance appears subpar is highlighted in yellow in table
Parameter number	Parameter name	variable name in config	default value	mathematical symbol in paper	description	when to use	is key parameter?
1	hist_norm	cellpose_segment_params['hist_norm']	False		If True, apply adaptive histogram equalization from scikit-image (skimage.exposure.equalize_adapthist) with the histnorm_kernel_size (parameter 12) and histnorm_clip_limit (parameter 13)to each 2D slice of the 3D stack before Cellpose inference	Applies adaptive histogram equalization on 2D slices if hist_norm=True to enhance contrast and create more even illumination, which may improve segmentation of weaker stained cells. More common to use with multiplexed tissue and confocal imaging.	No
2	cellpose_modelname	cellpose_segment_params['cellpose_modelname']	"cyto"		Name of one of the four pretrained general Cellpose segmentation models. Either 'cyto', 'cyto2', 'cyto3' for cell segmentation or 'nuclei' for the nuclei model. This cannot be used with custom trained models. Custom trained models also by construction don't require diameter determination as they are 'specialized' to the dataset they are to be run on.	Different pretrained Cellpose models can have significantly different performance on the same dataset. We find each seems to have their own quirks - switching the model can sometimes suddenly enable better segmentation on one dataset. Generally we have found 'cyto' to be most transferrable to new fluorescent cell imaging. 'cyto3' appear better for elongated shapes and 'cyto2' when signal-to-noise…	Yes
3	cellpose_channels	cellpose_segment_params['cellpose_channels']	"grayscale"		"grayscale" is used as a word-based replacement for setting channels = [0,0] to run Cellpose in single-channel mode. Meanwhile "color" is used as channels = [2,1] to run Cellpose in color mode, treating red (or first) channel as nuclei and green (or second) channel as cytoplasm/membrane.	To enable single-channel or dual-channel usage of Cellpose. Particularly, when membrane or cytoplasm marker is weak such as tissue imaging, dual-channel use, leveraging available nuclei markers can drastically improve the cell segmentation over using just the membrane/cytoplasm marker.	dataset-dependent
4	ksize	cellpose_segment_params['ksize']	15		Sets the local pixel neighborhood size (ksize x ksize) for computing contrast score for u-Segment3D diameter determination, c.f. Extended Data Fig. 10a. The larger the size, the larger the chosen diameter.	See Extended Data Fig. 10, 11 of how ksize is used to bias the diameter parameter choice when multiple cell sizes may be present.	Yes
5	use_Cellpose_auto_diameter	cellpose_segment_params['use_Cellpose_auto_diameter']	False		if True, use Cellpose's in-built method for diameter determination. If False, use u-Segment3D's contrast function method. We generally find u-Segment3D's search method more consistent, and recommend this as first try.	The diameter is key for accurate cellpose segmentation. This boolean parameter enables choosing between automatically setting the diameter parameter in pretrained Cellpose models by built-in method or u-Segment3D's contrast function search method. If best_diam is set, then the user set diameter will be used, and no determination will be applied.	No
6	gpu	cellpose_segment_params['gpu']	True		if True, specify Cellpose to run on GPU. CPU running is slow for larger volumes	for running Cellpose on gpu	No
7	best_diam	cellpose_segment_params['best_diam']	None		Allows user to directly set the Cellpose diameter (in pixels/voxels) using a float. If set, this overrides any automatic diameter determination.	when automatic diameter determination fails or is inaccurate or user knows the size of the cell upfront	depends
8	model_invert	cellpose_segment_params['model_invert']	False		If True, run the Cellpose model inverted.	This is only needed if membrane marker is used and Cellpose outputs are failing badly to detect clear cells. This can be readily detected when watching the onscreen plots when debug_viz (parameter 17) is True.	depends
9	test_slice	cellpose_segment_params['test_slice']	None		Allow users to directly set the number of the representative 2D slice in the 3D stack, for the view, for cellpose diameter optimization with an integer. If set, this overrides parameter 14 which otherwise attempts to automatically detect the best 2D slice in the stack	when automatic determination fails e.g. by picking a slice that has very little cells or largely background noise. When the imaged specimen is centered in the volume so that the mid-slice is the best.	depends
10	diam_range	cellpose_segment_params['diam_range']	np.arange(10,121,2.5)		Sets the search range for Cellpose diameter with u-Segment3D's contrast score method. First number specifies the minimum diameter, second number the largest diameter, and third number the increment size. A smaller increment enables a more precise diameter to be set at the expense of longer running times.	The input image, should be resized during preprocessing so that the mean cell diameter is approximately 30 pixels. The minimum and maximum diameter should cover the minimum and maximum cell diameter in the image to be segmented. The increment controls the precision. The default setting is good for most applications. Users may change it to speed up the computation or to allow finer incremnents on …	No
11	smoothwinsize	cellpose_segment_params['smoothwinsize']	5		moving window size for smoothing the constrast score prior to determining the maximum. Primarily useful when diameter increment size is large (greater than 5)	used to smooth out some of the noise in the contrast function to increase consistency across orthoviews. Can decrease to capture a particular peak if diameter increment size is large, otherwise the contrast function is continuous and makes no real difference.	No
12	histnorm_kernel_size	cellpose_segment_params['histnorm_kernel_size']	(64,64)		kernel_size parameter in scikit-image's skimage.exposure.equalize_adapthist function	Applies adaptive histogram equalization on 2D slices if hist_norm=True to enhance contrast and create more even illumination, which may improve segmentation of weaker stained cells. More common to use with multiplexed tissue and confocal imaging	dataset-dependent
13	histnorm_clip_limit	cellpose_segment_params['histnorm_clip_limit']	0.05		clip_limit parameter in scikit-image's skimage.exposure.equalize_adapthist function
14	use_edge	cellpose_segment_params['use_edge']	True		if True, use mean absolute value of Sobel filtered 2D slices to determine representative 2D slice. If False, use the mean pixel intensity. If hist_norm=True, histogram equalization is applied first.	Using sobel helps pick the slice of best focus and may also be better for membrane markers. Using intensity may help if there is more random noise in background, or when using a cytoplasm marker.	dataset-dependent
15	use_prob_weighted_score	cellpose_segment_params['use_prob_weighted_score']	True		See Extended Data Fig. 10 and Methods. If True, weight the contrast-score map of Cellpose gradients pixelwise with the normalized Cellpose probability (0-1) i.e. w=p. This introduces a degree of 'confidence'. If False, no weighting is applied i.e. w=1 everywhere.	It is used to take into account a degree of 'confidence' when computing the contrast score, by weighing the contrast of predicted Cellpose gradients by the corresponding Cellpose cell probability. In practice, it doesn't seem to make too much different whether set to True or False. But the option is provided in-case.	No
16	show_img_bounds	cellpose_segment_params['show_img_bounds']	(1024,1024)		Defines the visualized image region and that of cellpose outputs in the debugging visualization (when debug_viz=True). For the default value, it will only visualize img[:1024,:1024] where img is the representative 2D slice. This will be the full image if its dimensions are less than 1024 pixels, otherwise the image is effectively cropped to 1024 x 1024.	used for visualization and debugging that the appropriate model is selected, ran optimally (i.e. with possible model inverting) and that the selected diameter makes sense qualitatively.	No
17	debug_viz	cellpose_segment_params['debug_viz']	True		If True, generates the raw image, cellpose gradients, cellpose probability maps and contrast maps for the representative 2D slice for each tested diameter as in Extended Data Fig. 10. If False, there is no visualization to aid parameter setting.	Highly recommended to set True for the first run on a new dataset. It allows a quick check to see if the automatically inferred diameter correlates to the visualized output for the view. If not, it guides parameter determination. e.g. change cellpose model, increase/decrease ksize to get a larger/smaller diameter, to resize the image in preprocessing to better resonate with Cellpose's preferred 3…	Yes
18	saveplotsfolder	cellpose_segment_params['saveplotsfolder']	None		If a valid folder path is provided, saves the image panels at each tested diameter and the contrast score function to the folder.	Useful for publication and for retrospective debugging when running on a batch of images.	No

### Sheet: 3_2D-to-3D_segmentation
1. Instantiate a config dictionary with default parameters
import segment3D.parameters as uSegment3D_params
aggregation_params = uSegment3D_params.get_2D_to_3D_aggregation_params()
2. Combine 2D segmentation outputs from x-y, x-z, and y-z views into 3D and run gradient descent with the config dictionary
import segment3D.usegment3d as uSegment3D
# Option 1. Direct method with flows and gradients using uSegment3D.aggregate_2D_to_3D_segmetation_direct_method
segmentation3D, (probability3D, gradients3D) = uSegment3D.aggregate_2D_to_3D_segmetation_direct_method(probs = [xy_probs, xz_probs, yz_probs], gradients = [xy_flows, xz_flows, yz_flows], params=aggregation_params)
# Option 2. Indirect method with segmentation masks using uSegment3D.aggregate_2D_to_3D_segmetation_indirect_method
segmentation3D, (probability3D, gradients3D) = uSegment3D.aggregate_2D_to_3D_segmentation_indirect_method(segmentations = [labels_xy, labels_xz,labels_yz], img_xy_shape, precomputed_binary, params=aggregation_params)
N.B: Key parameters that may require adjustment or checking on a dataset by dataset basis is highlighted in orange in table
N.B: Parameters that may require adjustment or checking on a dataset if outcome is unexpected, or performance appears subpar is highlighted in yellow in table
Parameter number	Parameter name	Subparameter names	variable name in config for main parameter	variable name in config for subparameters and default values	mathematical symbol in paper	description	when to use	is key parameter?
1	combine_cell_gradients	ksize; alpha; eps; smooth_sigma; post_sigma	aggregation_params['combine_cell_gradients']	aggregation_params['combine_cell_gradients']['ksize']=1; aggregation_params['combine_cell_gradients']['alpha']=0.5; aggregation_params['combine_cell_gradients']['eps']=1e-20; aggregation_params['combine_cell_gradients']['smooth_sigma']=1; aggregation_params['combine_cell_gradients']['post_sigma']=0;	See Extended Data Fig. 2 for content-based averaging formula	parameters of the content averaging function for combining 2D gradients. The formula used for combining is given in Extended Data Fig. 2, and is applied to x-,y-,z- direction separately. smooth_sigma performs Gaussian filtering before combining and post_sigma performs Gaussian filtering of the combined 3D gradients.	Increasing filtering and neighborhood size enable adjustment to account for missing or erroneous 2D segmentation between successive 2D slices through imputing and downweighting respectively in the final combined 3D gradients for improved 3D segmentation. See Extended Data Fig. 2. Doesn't really need to be changed if 2D segmentation in orthoviews is ok.	No
2	combine_cell_probs	ksize; alpha; eps; cellpose_prob_mask; smooth_sigma; threshold_level; threshold_n_levels; apply_one_d_p_thresh; prob_thresh; min_prob_thresh	aggregation_params['combine_cell_probs']	aggregation_params['combine_cell_probs']['ksize']=1; aggregation_params['combine_cell_probs']['alpha']=0.5; aggregation_params['combine_cell_probs']['eps']=1e-20; aggregation_params['combine_cell_probs']['cellpose_prob_mask']=True aggregation_params['combine_cell_gradients']['smooth_sigma']=1; aggregation_params['combine_cell_gradients']['threshold_level']=1; aggregation_params['combine_cell_grad…	See Extended Data Fig. 2 for content-based averaging formula	parameters for the content averaging function for combining 2D cell probability map (for direct method) or foreground binary mask (for indirect method). ksize, alpha, eps are same as for combining cell gradients and correspond to formula in Extended Data Fig. 2. smooth_sigma is post Gaussian filtering of the combined 3D probability. cellpose_prob_mask is a boolean flag to apply 0-1 normalization …	Increasing filtering and neighborhood size enable adjustment to account for missing or erroneous 2D segmentation between successive 2D slices through imputing and downweighting respectively in the final combined 3D cell probability for improved 3D foreground binary. This doesn't have as much impact as optimizing of the binary threshold, which should be tuned first. It is more impactful than the s…	depends
3	postprocess_binary	binary_closing ; remove_small_objects ; binary_dilation ; binary_fill_holes ; extra_erode ;	aggregation_params['postprocess_binary']	aggregation_params['postprocess_binary']['binary_closing']=1; aggregation_params['postprocess_binary']['remove_small_objects']=1000; aggregation_params['postprocess_binary']['binary_dilation']=1; aggregation_params['postprocess_binary']['binary_fill_holes']=False; aggregation_params['postprocess_binary']['extra_erode']=0;		Morphological operations to postprocess the 3D foreground binary to fix potential small holes and infill regions (if desired). The sequence of operations is binary closing, removal of small objects (i.e. spatially disconnected foreground regions that are too small and likely noise), binary dilation, binary flood filling of holes, and binary erosion to reverse the binary dilation. Setting a value …	The morphological operations enable corrections of the consensus foreground, which directly impacts cell segmentation. If foreground is not spatially contiguous within a real cell, the cell will be artificially split, regardless of the accuracy of predicted gradient. The option to binary_fill_holes is provided to allow users to enforce a contiguous region when segmenting tissue e.g. mouse organoi…	dataset-dependent
4	gradient_descent	do_mp ; tile_shape ; tile_aspect ; tile_overlap_ratio ; gradient_decay ; n_iter ; delta ; momenta ;	aggregation_params['gradient_descent']	aggregation_params['gradient_descent']['do_mp']=False; aggregation_params['gradient_descent']['tile_shape']=(128,256,256); aggregation_params['gradient_descent']['tile_aspect']=(1,2,2); aggregation_params['gradient_descent']['tile_overlap_ratio']=0.25; aggregation_params['gradient_descent']['gradient_decay']=0.0; aggregation_params['gradient_descent']['n_iter']=200; aggregation_params['gradient_d…	See Extended Data Fig. 7 for how gradient decay and iterations impact 3D shape reconstruction	These parameters control the gradient descent of the foreground points and reconstructed 3D gradients. n_iter - the total number of iterations. We only need to run enough iterations to separate cells from neighbors. Therefore if cells are densely packed, and cells are small, increase the number of iterations. Otherwise drop the iteration number to speed up. Similarly, increase to combat under-seg…	Used to find clusters in foreground points after gradient descent. The number of iterations should be set high enough to identify distinct clusters. The default is based on assuming cells of mean size, 30 pixel diameter. Combat under-segmentation by increasing iteration number. Combat over-segmentation may be easier particularly for branching structures by increasing gradient_decay, instead of de…	Yes
5	connected_component	min_area ; smooth_sigma ; thresh_factor ;	aggregation_params['connected_component']	aggregation_params['connected_component']['min_area']=5; aggregation_params['connected_component']['smooth_sigma']=1. aggregation_params['connected_component']['thresh_factor']=0	See Extended Data Fig. 4 for graphical overview of algorithm and influence of parameters	These parameters control the image-based connected component analysis cell clustering from final foreground coordinates following gradient descent. See Extended Data Fig. 4. smooth_sigma - the width of the Gaussian filter for estimating point density. The larger, the more clusters are merged. This may be desirable if preventing cells being over-segmented. Conversely, the smaller the width i.e. sm…	parameters are rarely changed. The default typically offers a good balance between over- and under-segmentation. However, they can be adjusted when 2D segmentation is subpar e.g. in Fig 7 we increased smooth_sigma slightly to overcome the convex prior of pretrained 2D cellpose. Similarly reducing smooth_sigma or increasing thresh_factor may further help to combat under-segmentation on top of adju…	dataset and model dependent
6	indirect_method	dtform_method ; power_dist ; n_cpu ; edt_fixed_point_percentile ; smooth_binary ; smooth_skel_sigma ;	aggregation_params['indirect_method']	aggregation_params['indirect_method']['dtform_method']='cellpose_improve'; aggregation_params['indirect_method']['power_dist']=None; aggregation_params['indirect_method']['n_cpu']=None; aggregation_params['indirect_method']['edt_fixed_point_percentile']=0.01; aggregation_params['indirect_method']['smooth_binary']=1 aggregation_params['indirect_method']['smooth_skel_sigma']=3	See Extended Data Fig. 1 for available distance transforms and behavior	Parameters specific to the indirect method, namely choice of distance transform and parameters that need to be set for their computation.	for running Cellpose on gpu	Yes

### Sheet: 4_Postprocess I-filtering
1. Instantiate a config dictionary with default parameters
import segment3D.parameters as uSegment3D_params
postprocess_segment_params = uSegment3D_params.get_postprocess_segmentation_params()
2. Run size and gradient consistency check filtering with the config dictionary
import segment3D.usegment3d as uSegment3D
segmentation3D_filt, flow_consistency_intermediates = uSegment3D.postprocess_3D_cell_segmentation(segmentation3D, aggregation_params=aggregation_params, postprocess_params=postprocess_segment_params, cell_gradients=gradients3D)
N.B: Key parameters that may require adjustment or checking on a dataset by dataset basis is highlighted in orange in table
N.B: Parameters that may require adjustment or checking on a dataset if outcome is unexpected, or performance appears subpar is highlighted in yellow in table
Parameter number	Parameter name	Subparameter names	variable name in config for main parameter	variable name in config for subparameters and default values	mathematical symbol in paper	description	when to use	is key parameter?
1	size_filters	min_size; max_size; max_size_factor; do_stats_filter;	postprocess_segment_params['size_filters']	postprocess_segment_params['size_filters']['min_size']=200; postprocess_segment_params['size_filters']['max_size']=None; postprocess_segment_params['size_filters']['max_size_factor']=10; postprocess_segment_params['size_filters']['do_stats_filter']=True;	See Methods	Filter out segmented cells that are too small by volume (by voxels) given an explicit min_size cutoff and those too large given by an explicit max_size cutoff if provided (i.e. not None). These explicit size filters are carried out prior to gradient consistency below. Further filtering of large cells after gradient consistency checking is through volume size statistics by setting do_stats_filter=…	we always set a minimum size filter to remove potential isolated foreground points after gradient descent being identified as cells. A maximum size filter is useful if there is erroneous segmentation of background resulting in a large 'slab' cell. Since this can be often harder to gauge in terms of voxels without explicit computation, we provide a statistical based filtering method.	No
2	flow_consistency	flow_threshold; do_flow_remove; edt_fixed_point_percentile; dtform_method; iter_factor; power_dist; smooth_skel_sigma; n_cpu;	postprocess_segment_params['flow_consistency']	postprocess_segment_params['flow_consistency']['flow_threshold']=0.85; postprocess_segment_params['flow_consistency']['do_flow_remove']=True; postprocess_segment_params['flow_consistency']['edt_fixed_point_percentile']=0.01; postprocess_segment_params['flow_consistency']['dtform_method']='cellpose_improve' postprocess_segment_params['flow_consistency']['iter_factor']=5; postprocess_segment_params…	See Methods	Performs a reassembly of 3D gradients based on the 2D slices of the consensus segmentation, to check consistency with the input 3D gradients. This effectively means that the consensus segmentation shouldn't deviate significantly from the 2D segmentations. Consequently, if we are engineering the consensus 3D segmentation to deviate from 2D segmentation such as in Fig 7d, the flow_threshold should …	Always used as it can help filter out some weird spurious segmentation but flow_threshold is typically not changed. Only change if in the 2D-to-3D segmentation we make parameter changes that encourage deviation from 2D gradients e.g. use of larger sigma in connected compoent clustering. In these cases, we expect deviation therefore the threshold should be relaxed. If it is not helpful or does not…	No

### Sheet: 5a_Postprocess II-label diffuse
1. Instantiate a config dictionary with default parameters
import segment3D.parameters as uSegment3D_params
label_diffusion_params = uSegment3D_params.get_label_diffusion_params()
2. Run label diffusion with the config dictionary and providing a guide image
import segment3D.usegment3d as uSegment3D
segmentation3D_filt_diffuse = uSegment3D.label_diffuse_3D_cell_segmentation_MP(segmentation3D_filt, guide_image, params=label_diffusion_params)
N.B: Key parameters that may require adjustment or checking on a dataset by dataset basis is highlighted in orange in table
N.B: Parameters that may require adjustment or checking on a dataset if outcome is unexpected, or performance appears subpar is highlighted in yellow in table
Parameter number	Parameter name	Subparameter names	variable name in config for main parameter	variable name in config for subparameters and default values	mathematical symbol in paper	description	when to use	is key parameter?
1	diffusion	n_cpu; refine_clamp; refine_iters; refine_alpha; pad_size; multilabel_refine;	label_diffuse_params['diffusion']	label_diffusion_params['diffusion']['n_cpu']=None; label_diffusion_params['diffusion']['refine_clamp']=0.7; label_diffusion_params['diffusion']['refine_iters']=50; label_diffusion_params['diffusion']['refine_alpha']=0.5; label_diffusion_params['diffusion']['pad_size']=25; label_diffusion_params['diffusion']['multilabel_refine']=False	See Methods for mathematical formula	n_cpu - number of cpu to use, if None, it uses the maximum available number of processes. The more the processes, the faster the computation. refine_clamp - float from 0-1. the extent to 'clamp' and enforce the input segmentation. 1 means zero deviation, 0 means total abandoment of initial input. Should be chosen to reflect the degree of confidence / extent of correction from the input segmentati…	Used in a similar manner as active contours to refine consensus segmentation from the previous 2D-to-3D segmentation so that the cell boundaries better adhere to that within the guide image which is typically a normalized, contrast-enhanced version of the raw image. Also used to correct for spatial consistency which might occur due to inaccuracies of 2D segmentation, and smooth jagged borders due…	Yes
2	guide_img	p_min; p_max;	label_diffuse_params['guide_img']	label_diffusion_params['diffusion']['pmin']=0; label_diffusion_params['diffusion']['pmax']=100;		rescale pixel/voxel intensity of guide image to be in the range 0-1, with option of contrast enhancement based on setting lower and upper percentiles for clipping. Default is no clipping. Use clipping if there are some pixels/voxels with very high values or very low values.	for standardization so that the provided guide image always have intensity in the range 0-1 for best results with label diffusion.	No

### Sheet: 5b_Postprocess III-guide filter
1. Instantiate a config dictionary with default parameters
import segment3D.parameters as uSegment3D_params
guided_filter_params = uSegment3D_params.get_guided_filter_params()
2. Run size and gradient consistency check filtering with the config dictionary
import segment3D.usegment3d as uSegment3D
segmentation3D_filt_guide, guide_image_used = uSegment3D.guided_filter_3D_cell_segmentation_MP(segmentation3D_filt_diffuse, guide_image, params=guided_filter_params)
N.B: Key parameters that may require adjustment or checking on a dataset by dataset basis is highlighted in orange in table
N.B: Parameters that may require adjustment or checking on a dataset if outcome is unexpected, or performance appears subpar is highlighted in yellow in table
Parameter number	Parameter name	Subparameter names	variable name in config for main parameter	variable name in config for subparameters and default values	mathematical symbol in paper	description	when to use	is key parameter?
1	guide_filter	radius; eps; use_int; n_cpu; pad_size; size_factor; min_protrusion_size; adaptive_radius_bool; mode; threshold_level; threshold_nlevels; collision_erode; collision_close; collision_dilate; collision_fill_holes; base_dilate; base_erode;	guided_filter_params['guide_filter']	guided_filter_params['guide_filter']['radius']=25; guided_filter_params['guide_filter']['eps']=1e-4; guided_filter_params['guide_filter']['use_int']=False; guided_filter_params['guide_filter']['n_cpu']=None; guided_filter_params['guide_filter']['pad_size']=25; guided_filter_params['guide_filter']['size_factor']=0.75; guided_filter_params['guide_filter']['min_protrusion_size']=15.; guided_filter_p…	See Methods, and refer to the paper "Guided Image Filtering" by Kaiming He or Wikipedia article which outlines the exact algorithm	The purpose of the guided image filtering is to one-shot locally manipulate the boundaries of the given input segmentation to match the cell edges in the provided guide image. The manipulation can be thought of as a masked linear interpolation between the cell segmentation (recast as a binary) and the guide image. Thus the better the guide image i.e. the more contrasted the edges are and the more…	Guided image filter excels at 'structurally transferring' edges of a guide image to the segmentation. We use it to tightly 'snap' a segmentation to the cell edges in an image to get defined high resolution cell protrusions or to improve the tightness of segmentation. The most important parameter is radius, and this should be tuned per dataset. Too large, and extraneous features such as protrusion…	Yes
2	guide_img	pmin; pmax;	guided_filter_params['guide_img']	guided_filter_params['guide_img']['pmin']=0; guided_filter_params['guide_img']['pmax']=100;		rescale pixel/voxel intensity of guide image to be in the range 0-1, with option of contrast enhancement based on setting lower and upper percentiles for clipping. Default is no clipping. Use clipping if there are some pixels/voxels with very high values or very low values.	for standardization so that the provided guide image always have intensity in the range 0-1 for best results with label diffusion.	No
3	ridge_filter	sigmas; black_ridges; mix_ratio; do_ridge_enhance; do_multiprocess_2D; low_contast_fraction; n_cpu; pmin; pmax;	guided_filter_params['ridge_filter']	guided_filter_params['ridge_filter']['sigmas']=[3]; guided_filter_params['ridge_filter']['black_ridges']=False; guided_filter_params['ridge_filter']['mix_ratio']=0.5; guided_filter_params['ridge_filter']['do_ridge_enhance']=False; guided_filter_params['ridge_filter']['do_multiprocess_2D']=True; guided_filter_params['ridge_filter']['low_contrast_fraction']=0.05; guided_filter_params['ridge_filter'…	See Methods, and refer to the scikit-image API for meijering filter, (skimage.filters.meijering) https://scikit-image.org/docs/0.24.x/api/skimage.filters.html	optionally apply Meijering ridge filtering implemented in the Python scikit-image library to the guide image to accentuate vessel-like features of the target widths, namely cell edges. The ridge filtered image and guided image are intensity normalized to be 0-1 and summed together to create an enhanced guide image = (1-mix_ratio) * guide image + (mix_ratio)* ridge filtered guide image, where mix_…	The structure transfer ability of the guided filter is most effective when the desired image edges are highly contrasted and prominent relative to image background and other structures. The ridge filter here is thus provided as convenience to enhance a given guide image for cell edges and to use this enhanced guided image for guided filtering. We generally find having the ridge filter to yield be…	depends
