## Supplementary Table 3 for "Universal consensus 3D segmentation of cells from 2D segmented stacks"

### Sheet: u-Segment3D parameters
Dataset	Preprocessing	2D-to-3D aggregation					Postprocessing
		2D distance transform (min_size = 4 px in each slice)	Content-based averaging, F	3D reconstructed gradient smoothing	3D gradient descent	connected component	size filter [ voxels ]
DeepVesselNet	n/a	Geodesic centroid (10th percentile median centroid)	presmooth σ = 1, N=1 neighborhood, α=0.5	σ = 1	δ=1, µ=0.95, τ = 1.00, n_iter=250	σ = 1 , k=0	volume > 15 voxels
		Diffusion centroid (10th percentile median centroid)	presmooth σ = 1, N=1 neighborhood, α=0.5	σ = 1	δ=1, µ=0.95, τ = 1.00, n_iter=250	σ = 1 , k=0	volume > 15 voxels
		Euclidean distance transform	presmooth σ = 1, N=1 neighborhood, α=0.5	σ = 1	δ=1, µ=0.95, τ = 1.00, n_iter=250	σ = 1 , k=0	volume > 15 voxels
Embedseg - Arabidopsis (CAM)	n/a	Geodesic centroid (10th percentile median centroid)	presmooth σ = 1, N=1 neighborhood, α=0.5	σ = 1	δ=1, µ=0.95, τ = 0.00, n_iter=250	σ = 1 , k=0	volume > 15 voxels
		Diffusion centroid (10th percentile median centroid)	presmooth σ = 1, N=1 neighborhood, α=0.5	σ = 1	δ=1, µ=0.95, τ = 0.00, n_iter=250	σ = 1 , k=0	volume > 15 voxels
		Euclidean distance transform	presmooth σ = 1, N=1 neighborhood, α=0.5	σ = 1	δ=1, µ=0.95, τ = 0.50, n_iter=250	σ = 1 , k=0	volume > 15 voxels
Embedseg - C. Elegans embryo	n/a	Geodesic centroid (10th percentile median centroid)	presmooth σ = 1, N=1 neighborhood, α=0.5	σ = 1	δ=1, µ=0.95, τ = 0.00, n_iter=250	σ = 1 , k=0	volume > 15 voxels
		Diffusion centroid (10th percentile median centroid)	presmooth σ = 1, N=1 neighborhood, α=0.5	σ = 1	δ=1, µ=0.95, τ = 0.00, n_iter=250	σ = 1 , k=0	volume > 15 voxels
		Euclidean distance transform	presmooth σ = 1, N=1 neighborhood, α=0.5	σ = 1	δ=1, µ=0.95, τ = 0.50, n_iter=250	σ = 1 , k=0	volume > 15 voxels
Embedseg - Mouse organoid	n/a	Geodesic centroid (10th percentile median centroid)	presmooth σ = 1, N=1 neighborhood, α=0.5	σ = 1	δ=1, µ=0.95, τ = 0.00, n_iter=250	σ = 1 , k=0	volume > 15 voxels
		Diffusion centroid (10th percentile median centroid)	presmooth σ = 1, N=1 neighborhood, α=0.5	σ = 1	δ=1, µ=0.95, τ = 0.00, n_iter=250	σ = 1 , k=0	volume > 15 voxels
		Euclidean distance transform	presmooth σ = 1, N=1 neighborhood, α=0.5	σ = 1	δ=1, µ=0.95, τ = 0.50, n_iter=250	σ = 1 , k=0	volume > 15 voxels
Embedseg - Mouse skull nuclei	n/a	Geodesic centroid (10th percentile median centroid)	presmooth σ = 1, N=1 neighborhood, α=0.5	σ = 1	δ=1, µ=0.95, τ = 0.00, n_iter=250	σ = 1 , k=0	volume > 15 voxels
		Diffusion centroid (10th percentile median centroid)	presmooth σ = 1, N=1 neighborhood, α=0.5	σ = 1	δ=1, µ=0.95, τ = 0.00, n_iter=250	σ = 1 , k=0	volume > 15 voxels
		Euclidean distance transform	presmooth σ = 1, N=1 neighborhood, α=0.5	σ = 1	δ=1, µ=0.95, τ = 0.50, n_iter=250	σ = 1 , k=0	volume > 15 voxels
Embedseg - Platynereis ISH nuclei	n/a	Geodesic centroid (10th percentile median centroid)	presmooth σ = 1, N=1 neighborhood, α=0.5	σ = 1	δ=1, µ=0.95, τ = 0.00, n_iter=250	σ = 1 , k=0	volume > 15 voxels
		Diffusion centroid (10th percentile median centroid)	presmooth σ = 1, N=1 neighborhood, α=0.5	σ = 1	δ=1, µ=0.95, τ = 0.00, n_iter=250	σ = 1 , k=0	volume > 15 voxels
		Euclidean distance transform	presmooth σ = 1, N=1 neighborhood, α=0.5	σ = 1	δ=1, µ=0.95, τ = 0.50, n_iter=250	σ = 1 , k=0	volume > 15 voxels
Embedseg - Platynereis nuclei	n/a	Geodesic centroid (10th percentile median centroid)	presmooth σ = 1, N=1 neighborhood, α=0.5	σ = 1	δ=1, µ=0.95, τ = 0.00, n_iter=250	σ = 1 , k=0	volume > 15 voxels
		Diffusion centroid (10th percentile median centroid)	presmooth σ = 1, N=1 neighborhood, α=0.5	σ = 1	δ=1, µ=0.95, τ = 0.00, n_iter=250	σ = 1 , k=0	volume > 15 voxels
		Euclidean distance transform	presmooth σ = 1, N=1 neighborhood, α=0.5	σ = 1	δ=1, µ=0.95, τ = 0.50, n_iter=250	σ = 1 , k=0	volume > 15 voxels
MedMNIST3D - VesselMNIST3D	n/a	Geodesic centroid (10th percentile median centroid)	presmooth σ = 1, N=1 neighborhood, α=0.5	σ = 1	δ=1, µ=0.95, τ = 0.50, n_iter=250	σ = 1 , k=0	volume > 15 voxels
		Diffusion centroid (10th percentile median centroid)	presmooth σ = 1, N=1 neighborhood, α=0.5	σ = 1	δ=1, µ=0.95, τ = 0.50, n_iter=250	σ = 1 , k=0	volume > 15 voxels
		Euclidean distance transform	presmooth σ = 1, N=1 neighborhood, α=0.5	σ = 1	δ=1, µ=0.95, τ = 0.50, n_iter=250	σ = 1 , k=0	volume > 15 voxels
Lateral Root Primordia	n/a	Geodesic centroid (10th percentile median centroid)	presmooth σ = 1, N=1 neighborhood, α=0.5	σ = 1	δ=1, µ=0.95, τ = 0.00, n_iter=250	σ = 1 , k=0	volume > 15 voxels
		Diffusion centroid (10th percentile median centroid)	presmooth σ = 1, N=1 neighborhood, α=0.5	σ = 1	δ=1, µ=0.95, τ = 0.00, n_iter=250	σ = 1 , k=0	volume > 15 voxels
		Euclidean distance transform	presmooth σ = 1, N=1 neighborhood, α=0.5	σ = 1	δ=1, µ=0.95, τ = 0.50, n_iter=250	σ = 1 , k=0	volume > 15 voxels
Ovules	n/a	Geodesic centroid (10th percentile median centroid)	presmooth σ = 1, N=1 neighborhood, α=0.5	σ = 1	δ=1, µ=0.95, τ = 0.00, n_iter=250	σ = 1 , k=0	volume > 15 voxels
		Diffusion centroid (10th percentile median centroid)	presmooth σ = 1, N=1 neighborhood, α=0.5	σ = 1	δ=1, µ=0.95, τ = 0.00, n_iter=250	σ = 1 , k=0	volume > 15 voxels
		Euclidean distance transform	presmooth σ = 1, N=1 neighborhood, α=0.5	σ = 1	δ=1, µ=0.95, τ = 0.50, n_iter=250	σ = 1 , k=0	volume > 15 voxels
Zebrafish Macrophages	n/a	Geodesic centroid (10th percentile median centroid)	presmooth σ = 1, N=1 neighborhood, α=0.5	σ = 1	δ=1, µ=0.95, τ = 0.25, n_iter=250	σ = 1 , k=0	volume > 15 voxels
		Diffusion centroid (10th percentile median centroid)	presmooth σ = 1, N=1 neighborhood, α=0.5	σ = 1	δ=1, µ=0.95, τ = 0.25, n_iter=250	σ = 1 , k=0	volume > 15 voxels
		Euclidean distance transform	presmooth σ = 1, N=1 neighborhood, α=0.5	σ = 1	δ=1, µ=0.95, τ = 0.50, n_iter=250	σ = 1 , k=0	volume > 15 voxels
