## Supplementary Table 4 for "Universal consensus 3D segmentation of cells from 2D segmented stacks"

### Sheet: u-Segment3D parameters
Dataset	Preprocessing	2D Segmentation Models	Autotune Cellpose	2D segmentation (for indirect Method)	2D-to-3D aggregation								Postprocessing
			Diameter (Contrast Method)		2D distance transform (min_size = 4 px in each slice) - only for indirect method	Content-based averaging of 2D gradients from xy, xz, yz	Content-based averaging of normalized 2D cell probabilities from xy, xz, yz	3D foreground binary thresholding	3D foreground binary postprocessing	3D reconstructed gradient smoothing	3D gradient descent	connected component	size filter [ voxels ]	gradient consistency check threshold	Isotropic Erosion (for evaluation)
DeepVesselNet	gaussian filter σ=1; intensity normalize 1st and 99.8th percentile; gamma correction γ=0.5	Cellpose cyto, cyto2	highest intensity slice as representative; N=5 voxel neighborhood ; diameter range [10,120] every 2.5; moving average winsize = 5		Direct Method (Cellpose predicted diffusion gradients)	presmooth σ = 1, N=1 neighborhood, α=0.5	presmooth σ = 1, N=1 neighborhood, α=0.5	binary Otsu on normalized cell probability ; int(threshold*10)/10	binary_closing (ball kernel radius 1);remove_small_objects (min_size=1000);binary_dilation(ball kernel radius 3); binary_fill_holes	σ = 1	δ=1, µ=0.95, τ = 2.00, n_iter=250	σ = 1 , k=0	volume > 15 voxels		erosion ball kernel (radius=1 for cyto, radius=3 for cyto2)
	gaussian filter σ=1; intensity normalize 1st and 99.8th percentile; gamma correction γ=0.5	Cellpose cyto, cyto2	uses the predicted cell probability and gradients from direct method; gradient was gaussian filtered σ=1 and unit length normalized	fixed normalized cell probability threshold = 0.5; gradient descent δ=1, µ=0.98, τ=2.0, n_iter=100; area > 15 pixels; gradient consistency threshold MAE<0.8; erode cells disk kernel (radius 1 for cyto, radius 2 for cyto2)	Indirect Method - Geodesic centroid (10th percentile median centroid)	presmooth σ = 1, N=1 neighborhood, α=0.5	uses the binary from the direct method	uses the binary from the direct method	uses the binary from the direct method	σ = 1	δ=1, µ=0.95, τ = 2.00, n_iter=250	σ = 1 , k=0	volume > 200 voxels	MAE < 0.85
		Cellpose cyto, cyto2			Indirect Method - Diffusion centroid (10th percentile median centroid)	presmooth σ = 1, N=1 neighborhood, α=0.5				σ = 1	δ=1, µ=0.95, τ = 2.00, n_iter=250	σ = 1 , k=0	volume > 200 voxels	MAE < 0.85
		Cellpose cyto, cyto2			Indirect Method - Euclidean distance transform	presmooth σ = 1, N=1 neighborhood, α=0.5				σ = 1	δ=1, µ=0.95, τ = 2.00, n_iter=250	σ = 1 , k=0	volume > 200 voxels	MAE < 0.85
		Binary Otsu Thresholding		Binary Otsu threshold; connected component; area > 5 pixels;	Indirect Method - Euclidean distance transform	presmooth σ = 1, N=1 neighborhood, α=0.5	presmooth σ = 3, N=1 neighborhood, α=0.5	3-class Otsu on normalized cell probability (lowest threshold)		σ = 1	δ=1, µ=0.95, τ = 2.00, n_iter=250	σ = 1 , k=0	volume > 200 voxels	MAE < 0.85
Embedseg - Arabidopsis (CAM)	uneven illumination downsample factor =8, σ=5; intensity normalize 2nd and 99.8th percentile	Cellpose cyto, cyto2	midslice as representative; N=5 voxel neighborhood ; diameter range [10,100] every 5; moving average winsize = 3		Direct Method (Cellpose predicted diffusion gradients) - model inverted	presmooth σ = 1, N=1 neighborhood, α=0.5	presmooth σ = 1, N=1 neighborhood, α=0.5	3-class Otsu on normalized cell probability (highest threshold)	binary_closing (ball kernel radius 1);remove_small_objects (min_size=1000);binary_dilation(ball kernel radius 1)	σ = 1	δ=1, µ=0.95, τ = 0.00, n_iter=200	σ = 1 , k=0	volume > 200 voxels	MAE < 0.8
Embedseg - C. Elegans embryo	uneven illumination downsample factor =8, σ=5; intensity normalize 2nd and 99.8th percentile	Cellpose cyto, cyto2	midslice as representative; N=5 voxel neighborhood ; diameter range [10,100] every 5; moving average winsize = 3		Direct Method (Cellpose predicted diffusion gradients) - model inverted	presmooth σ = 1, N=1 neighborhood, α=0.5	presmooth σ = 1, N=1 neighborhood, α=0.5	binary Otsu on normalized cell probability	binary_closing (ball kernel radius 1);remove_small_objects (min_size=1000);binary_dilation(ball kernel radius 3); binary_fill_holes	σ = 1 then additional σ = 2	δ=1, µ=0.95, τ = 0.00, n_iter=200	σ = 1 , k=0	volume > 200 voxels	MAE < 0.8
Embedseg - Mouse organoid	uneven illumination downsample factor =8, σ=5; intensity normalize 2nd and 99.8th percentile	Cellpose cyto, cyto2	maximum absolute sobel as representative; N=15 voxel neighborhood ; diameter range [10,100] every 5; moving average winsize = 5		Direct Method (Cellpose predicted diffusion gradients) - model inverted	presmooth σ = 1, N=1 neighborhood, α=0.5	presmooth σ = 1, N=1 neighborhood, α=0.5	3-class Otsu on normalized cell probability (highest threshold)	binary_closing (ball kernel radius 1);remove_small_objects (min_size=1000);binary_dilation(ball kernel radius 3); binary_fill_holes	σ = 1	δ=1, µ=0.95, τ = 0.00, n_iter=200	σ = 1 , k=0	volume > 200 voxels	MAE < 0.8
Embedseg - Mouse skull nuclei	uneven illumination downsample factor =8, σ=5; intensity normalize 2nd and 99.8th percentile	Cellpose cyto, cyto2	midslice as representative; N=15 voxel neighborhood ; diameter range [10,100] every 5; moving average winsize = 5		Direct Method (Cellpose predicted diffusion gradients)	presmooth σ = 1, N=1 neighborhood, α=0.5	presmooth σ = 1, N=1 neighborhood, α=0.5	binary Otsu on normalized cell probability	binary_closing (ball kernel radius 1);remove_small_objects (min_size=1000);binary_dilation(ball kernel radius 1)	σ = 1	δ=1, µ=0.95, τ = 0.00, n_iter=200	σ = 1 , k=0	volume > 200 voxels	MAE < 0.8
Embedseg - Platynereis ISH nuclei	uneven illumination downsample factor =8, σ=5; intensity normalize 2nd and 99.8th percentile	Cellpose cyto, cyto2, nuclei	midslice as representative; N=11 voxel neighborhood ; diameter range [10,100] every 5; moving average winsize = 3		Direct Method (Cellpose predicted diffusion gradients)	presmooth σ = 1, N=1 neighborhood, α=0.5	presmooth σ = 1, N=1 neighborhood, α=0.5	3-class Otsu on normalized cell probability (highest threshold)	binary_closing (ball kernel radius 1);remove_small_objects (min_size=1000);binary_dilation(ball kernel radius 1); binary_fill_holes	σ = 1	δ=1, µ=0.95, τ = 0.00, n_iter=200	σ = 1 , k=0	volume > 200 voxels	MAE < 1.2
Embedseg - Platynereis nuclei	gaussian filter σ=1; uneven illumination downsample factor =16, σ=5; intensity normalize 2nd and 99.8th percentile	Cellpose cyto, cyto2, nuclei	midslice as representative; N=11 voxel neighborhood (N=15 for nuclei model); diameter range [10,100] every 5; moving average winsize = 3		Direct Method (Cellpose predicted diffusion gradients)	presmooth σ = 1, N=1 neighborhood, α=0.5	presmooth σ = 1, N=1 neighborhood, α=0.5	3-class Otsu on normalized cell probability (highest threshold) (4-class Otsu on normalized cell probability (highest threshold) for nuclei model)	binary_closing (ball kernel radius 1);remove_small_objects (min_size=1000);binary_dilation(ball kernel radius 1)	σ = 1 then additional σ = 3	δ=1, µ=0.95, τ = 0.00, n_iter=200	σ = 1 , k=0	volume > 200 voxels	MAE < 0.8
Lateral Root Primordia	intensity normalize 1st and 99.8th percentile; gamma correction γ=0.5	Cellpose cyto, cyto2	maximum absolute sobel as representative; N=21 voxel neighborhood ; diameter range [10,120] every 2.5; moving average winsize = 5		Direct Method (Cellpose predicted diffusion gradients) - model inverted	presmooth σ = 1, N=1 neighborhood, α=0.5	presmooth σ = 1, N=1 neighborhood, α=0.5	binary Otsu on normalized cell probability (highest threshold); int(threshold*10)/10	binary_closing (ball kernel radius 1);remove_small_objects (min_size=1000);binary_dilation(ball kernel radius 1); binary_fill_holes	σ = 1	δ=1, µ=0.95, τ = 0.01, n_iter=250	σ = 1 , k=0	volume > 200 voxels	MAE < 0.8
		Cellpose cyto, cyto2	uses the predicted cell probability and gradients from direct method; gradient was gaussian filtered σ=1 in 2D slices and unit length normalized	fixed normalized cell probability threshold = 0.5; gradient descent δ=1, µ=0.98, τ=0.01, n_iter=100; area > 15 pixels; gradient consistency threshold MAE<0.8;	Indirect method - Geodesic centroid (10th percentile median centroid)	presmooth σ = 1, N=1 neighborhood, α=0.5	uses the binary from the direct method	uses the binary from the direct method	uses the binary from the direct method	σ = 1	δ=1, µ=0.98, τ = 0.01, n_iter=200	σ = 1 , k=0	volume > 200 voxels
		Cellpose cyto, cyto2			Indirect Method - Diffusion centroid (10th percentile median centroid)	presmooth σ = 1, N=1 neighborhood, α=0.5				σ = 1	δ=1, µ=0.98, τ = 0.01, n_iter=200	σ = 1 , k=0	volume > 200 voxels
		Cellpose cyto, cyto2			Indirect Method - Euclidean distance transform	presmooth σ = 1, N=1 neighborhood, α=0.5				σ = 2	δ=1, µ=0.95, τ = 0.10, n_iter=250	σ = 1 , k=0	volume > 200 voxels
	intensity normalize 2nd and 99.8th percentile	Omnipose plant-cp	omnipose produced masks	Omnipose cell masks, mask_threshold=-1, flow_threshold=0.0, diam_threshold=12, net_avg=False, cluster=False,tile=False, chans=None,compute_masks=1, resample=False,rescale=None, omni=True, flow_factor=10, invert=False, affinity_seg=False, do_3D=False	Indirect method - Geodesic centroid (10th percentile median centroid)	presmooth σ = 1, N=1 neighborhood, α=0.5	presmooth σ = 1, N=1 neighborhood, α=0.5	3-class Otsu on normalized cell probability (highest threshold)		σ = 1 then additional σ = 2	δ=1, µ=0.98, τ = 0.01, n_iter=200	σ = 1 , k=0	volume > 200 voxels
		Omnipose plant-cp			Indirect Method - Diffusion centroid (10th percentile median centroid, power 0.1)	presmooth σ = 1, N=1 neighborhood, α=0.5				σ = 1 then additional σ = 2	δ=1, µ=0.98, τ = 0.01, n_iter=200	σ = 1 , k=0	volume > 200 voxels
		Omnipose plant-cp			Indirect Method - Euclidean distance transform	presmooth σ = 1, N=1 neighborhood, α=0.5				σ = 1 then additional σ = 2	δ=1, µ=0.95, τ = 0.15, n_iter=200	σ = 1 , k=0	volume > 200 voxels
Ovules	intensity normalize 1st and 99.8th percentile; gamma correction γ=0.5	Cellpose cyto, cyto2	maximum absolute sobel as representative; N=21 voxel neighborhood ; diameter range [10,120] every 2.5; moving average winsize = 5		Direct Method (Cellpose predicted diffusion gradients) - model inverted	presmooth σ = 1, N=1 neighborhood, α=0.5	presmooth σ = 1, N=1 neighborhood, α=0.5	3-class Otsu on normalized cell probability (highest threshold); int(threshold*10)/10	binary_closing (ball kernel radius 1);remove_small_objects (min_size=1000);binary_dilation(ball kernel radius 1); binary_fill_holes	σ = 1	δ=1, µ=0.95, τ = 0.01, n_iter=250	σ = 1 , k=0	volume > 200 voxels	MAE < 0.8
		Cellpose cyto, cyto2	uses the predicted cell probability and gradients from direct method; gradient was gaussian filtered σ=1 in 2D slices and unit length normalized	fixed normalized cell probability threshold = 0.5; gradient descent δ=1, µ=0.98, τ=0.01, n_iter=100; area > 15 pixels; gradient consistency threshold MAE<0.8;	Indirect Method - Geodesic centroid (10th percentile median centroid)	presmooth σ = 1, N=1 neighborhood, α=0.5	uses the binary from the direct method	uses the binary from the direct method	uses the binary from the direct method	σ = 1	δ=1, µ=0.95, τ = 0.01, n_iter=250	σ = 1 , k=0	volume > 200 voxels	MAE < 0.85
		Cellpose cyto, cyto2			Indirect Method - Diffusion centroid (10th percentile median centroid)	presmooth σ = 1, N=1 neighborhood, α=0.5				σ = 1	δ=1, µ=0.95, τ = 0.01, n_iter=250	σ = 1 , k=0	volume > 200 voxels	MAE < 0.85
		Cellpose cyto, cyto2			Indirect Method - Euclidean distance transform	presmooth σ = 1, N=1 neighborhood, α=0.5				σ = 1	δ=1, µ=0.95, τ = 0.01, n_iter=250	σ = 1 , k=0	volume > 200 voxels	MAE < 0.85
direct method only
direct + indirect method
