## Supplementary Table 5 for "Universal consensus 3D segmentation of cells from 2D segmented stacks"

### Sheet: Sheet1
Figure #	Dataset	Resizing	Preprocessing	2D Segmentation Models	Autotune Cellpose	2D segmentation (indirect method)									Postprocessing				Additional masking with separately derived foreground binary
					Diameter		2D distance transform (min_size = 4 px in each slice) - only for indirect method	Content-based averaging of 2D gradients from xy, xz, yz	Content-based averaging of normalized 2D cell probabilities from xy, xz, yz	3D foreground binary thresholding	3D foreground binary postprocessing	3D reconstructed gradient smoothing	3D gradient descent	connected component	size filter [ voxels ]	gradient consistency check threshold	label diffusion	guided filter
Fig 1f	Cleared tissue cancer cells in mouse with SEPT6 reporter	isotropic downsample factor 4	uneven illumination downsample factor =16, σ=5; intensity normalize 2nd and 99.8th percentile	Cellpose cyto2	u-Segment3D contrast, using slice with highest image intensity as representative 2D (5 pixel neighborhood, diameter range [10,100], increment 5, moving average winize=3); process in xy, xz, yz views			presmooth σ = 1, N=1 neighborhood, α=0.5	N=1 neighborhood, α=0.5, Gaussian filter σ=1	3-class Otsu on normalized cell probability (lowest threshold); int(threshold*10)/10	binary_closing (ball kernel radius 1);remove_small_objects (min_size=1000);	σ = 1	δ=1, µ=0.98, τ = 0.0, n_iter=200	σ = 1 , k=0	volume > 200 voxels; after gradient consistency check, volume < mean + 10*std;	MAE < 0.8	guide image = preprocessed image then equalize adapthist(kernel_size=(32,32,32), clip_limit=0.05)) then intensity normalize with 2nd and 99.8th percentile; diffusion with clamp = 0.99; α=0.25, n_iter=50;
Fig 5a-i	Epidermal Organoid Culture		Intensity normalize in 2D slices 2nd and 99.8th percentile; downsample each slice by factor 2; uneven illumination correction with 2D gaussian filter σ= xy_slice.shape[1]//4 + 1 (1/4 + 1 of the column size of image slice); intensity normalize in 2D slices 2nd and 99.8th percentile; Wiener-Hunt deconvolution of 2D slices with synthetic Gaussian*Gaussian PSF of σ=1 and 15 x 15 pixel size	Cellpose cyto	cellpose predicted diameter, xy slice-by-slice	per 2D slice: normalized cell probability threshold = max(int(3-class otsu (highest threshold) * 10)/10., 0.1); Gaussian filter predicted 2D gradients σ=1 and unit length normalize; gradient descent δ=1, µ=0.98, τ=0.0, n_iter=100; area > 200 pixels; gradient consistency threshold MAE<1.2	Geodesic centroid (1st percentile median centroid)	unit length normalize (no fusion, as only xy view)	binary foreground = all non-zero predicted cells	binary foreground = all non-zero predicted cells	binary foreground = all non-zero predicted cells	σ = 1	δ=1, µ=0.95, τ = 0.0, n_iter=250	σ = 1 , k=0	volume > 200 voxels	MAE < 0.8
					u-Segment3D contrast with , xy slice-by-slice (25 pixel neighborhood, diameter range [15,100], increment 5, moving average winize=5)
Fig. 5j	Fluo-C3DL-MDA231 Cells (Single cell tracking challenge)		intensity normalize in 3D 2nd and 99.8th percentile;	Cellpose cyto	u-Segment3D contrast with , xy slice-by-slice (21 pixel neighborhood, diameter range [15,100], increment 2.5, moving average winize=5)	per 2D slice: normalized cell probability threshold = max(int(3-class otsu (highest threshold) * 10)/10., 0.1); Gaussian filter predicted 2D gradients σ=1 and unit length normalize; gradient descent δ=1, µ=0.98, τ=0.01, n_iter=100; area > 15 pixels; gradient consistency threshold MAE<0.85	Geodesic centroid (1st percentile median centroid)	unit length normalize (no fusion, as only xy view)	binary foreground = all non-zero predicted cells	binary foreground = all non-zero predicted cells	binary foreground = all non-zero predicted cells	σ = 1	δ=1, µ=0.95, τ = 0.05, n_iter=250	σ = 1 , k=0	volume > 200 voxels	MAE < 0.8			Compute foreground from preprocessed input image: 3D gaussian filter σ=1, 3-class Otsu on intensity (lowest threshold), binary_closing(ball kernel, radius=3 voxels). Final cell segmentation = u-Segment3D cell segmentation * new foreground binary
Fig. 5k	Developing Drosophila embryo (Fluo-N3DL-TRIF, Single cell tracking challenge) (Whole embryo)	reinterpolate z to be isotropic volume, then isotropically downsample by factor of 4	uneven illumination downsample factor =16, σ=5; intensity normalize 2nd and 99.8th percentile	Cellpose cyto	u-Segment3D contrast, using slice with highest sobel magnitude as representative 2D (25 pixel neighborhood, diameter range [25,150], increment 5, moving average winize=5); process in xy, xz, yz views		Direct Method (Cellpose predicted diffusion gradients)	presmooth σ = 1, N=1 neighborhood, α=0.5	N=1 neighborhood, α=0.5	3-class Otsu on normalized cell probability (highest threshold); int(threshold*10)/10	binary_closing (ball kernel radius 1);remove_small_objects (min_size=1000);	σ = 1	δ=1, µ=0.95, τ = 0.1, n_iter=200	σ = 1 , k=0	volume > 200 voxels	MAE < 0.8	guide image = intensity normalize(preprocessed image) with 2nd to 100th percentile; diffusion with clamp = 0.7; α=0.25, n_iter=100	guide image = intensity normalize(preprocessed image) with 2nd to 100th percentile; radius = 35, regularization ε= 1e-5; Rebinarize with Binary Otsu thresholding; largest component; binary_closing(ball kernel, radius=3); binary_fill_holes
	Developing Drosophila embryo (Fluo-N3DL-TRIF, Single cell tracking challenge) (Individual cells in unwrapped volume)	downsample xy slices by factor 2	uneven illumination downsample factor =1, σ=5; intensity normalize 2nd and 99.8th percentile	Cellpose cyto	u-Segment3D contrast, using manually set slice number 110 for the embryo surface as representative 2D (5 pixel neighborhood, diameter range [10,120], increment 2.5, moving average winize=5); process in xy, xz, yz views		Direct Method (Cellpose predicted diffusion gradients)	unit length normalize (no fusion, as only xy view)		3-class Otsu on normalized cell probability (lowest threshold); int(threshold*10)/10		σ = 1	parallel version, tile shape (256,512,512), tile aspect (1,1.5,1.5), 20% overlap; δ=1, µ=0.98, τ = 0.0, n_iter=350	σ = 1 , k=0	volume > 10 voxels	MAE < 0.85
Fig. 6a	HBEC cell aggregate	isotropic downsample factor 2	3D deconvolution with ; uneven illumination downsample factor =16, σ=5; intensity normalize 2nd and 99.8th percentile	Cellpose cyto2	u-Segment3D contrast, using slice with highest intensity as representative 2D (15 pixel neighborhood, diameter range [10,100], increment 5, moving average winsize=3); process in xy, xz, yz views		Direct Method (Cellpose predicted diffusion gradients)	presmooth σ = 1, N=1 neighborhood, α=0.5	N=1 neighborhood, α=0.5	Binary Otsu on normalized cell probability; int(threshold*10)/10	binary_closing (ball kernel radius 1);remove_small_objects (min_size=1000);	σ = 1	δ=1, µ=0.95, τ = 0.0, n_iter=200	σ = 1 , k=0	volume > 200 voxels; volume < mean + 10 std after gradient check	MAE < 0.8	guide image = intensity normalize(preprocessed image) with 2nd to 100th percentile; diffusion with clamp = 0.99; α=0.1, n_iter=50	guide image = intensity normalize(preprocessed image) with 2nd to 100th percentile; radius = max(45, mean(cell bounding box shape)*0.35), regularization ε= 1e-4; Rebinarize with 3-class Otsu (lowest threshold); exclude voxels occupied by other cells; largest component; binary_closing(ball kernel, radius=3); binary_fill_holes; exclude voxels occupied by other cells; largest component
Fig. 6b	Single Dendritic cell with lamellipodia		deconvolved as described in Driscoll et al. (2019); intensity normalize 2nd to 99.8th percentile	Cellpose cyto	u-Segment3D contrast, using slice with highest sobel magnitude as representative 2D (15 pixel neighborhood, diameter range [10,120], increment 2.5, moving average winsize=5); process in xy, xz, yz views				N=1 neighborhood, α=0.5	3-class Otsu on normalized cell probability (highest threshold); int(threshold*10)/10	binary_erosion (ball kernel radius 3); largest component; binary_fill_holes						guide image = intensity normalize(preprocessed image) with 2nd to 100th percentile; diffusion with clamp = 0.75; α=0.1, n_iter=15	guide image = intensity normalize(preprocessed image) with 2nd to 99.8th percentile; radius = 35, regularization ε= 1e-4; Rebinarize with Binary Otsu thresholding; binary_closing(ball kernel, radius=1)
Fig. 6c	Single HBEC cell with filopodia		deconvolved as described in Driscoll et al. (2019); median filter, size=3	Cellpose cyto	u-Segment3D contrast, using slice with highest sobel magnitude as representative 2D (15 pixel neighborhood, diameter range [10,120], increment 2.5, moving average winsize=5); process in xy, xz, yz views				N=1 neighborhood, α=0.5	3-class Otsu on normalized cell probability (highest threshold); int(threshold*10)/10	binary_erosion (ball kernel radius 3); largest component; binary_fill_holes						guide image = intensity normalize(preprocessed image) with 2nd to 100th percentile; diffusion with clamp = 0.75; α=0.1, n_iter=15	guide image = median filter( intensity normalize(preprocessed image with 2nd to 99.8th percentile) with size=3); radius = 35, regularization ε= 1e-4; Rebinarize with Binary Otsu thresholding; binary_closing(ball kernel, radius=1)
Fig. 6d	Single L-COR23 cell with ruffles	Otsu threshold on raw image; largest component; compute equivalent diameter, d = (volume/(4/3.π))^(1/3.);	pad istropically by 100 voxels symmetrically; intensity normalize 2nd and 99.8th percentile; Wiener-Hunt Deconvolution, balance=1.0 and using experimentally measured meSPIM PSF in Driscoll et al. as a synthetic PSF; intensity normalize 2nd and 99.8th percentile; Gaussian filter σ=1; Median filter size=5; now apply isotropic downsample factor d/30	Cellpose cyto	u-Segment3D contrast, using slice with highest sobel magnitude as representative 2D (15 pixel neighborhood, diameter range [10,120], increment 2.5, moving average winsize=5); process in xy, xz, yz views				N=1 neighborhood, α=0.5	3-class Otsu on normalized cell probability (highest threshold); int(threshold*10)/10	binary_erosion (ball kernel radius 1); choose component closest to image centroid; binary_dilation (ball kernel radius 1); binary_closing (ball kernel radius 1); binary_fill_holes; guided image 0.5*preprocessed image + 0.5*meijering(preprocessed, sigmas=[3], black_ridges=False), radius=45, eps=1e-4) and rebinarize with binary Otsu thresholding and largest component						guide image = preprocessed image; diffusion with clamp = 0.9; α=0.8, n_iter=25; resize back to original image size	guide image = 0.5*preprocessed without downsampling + 0.5*intensity normalize(meijering(preprocessed without downsampling, sigmas=[3,5], black_ridges=False) with 2nd and 99.8th percentile); radius = 35, regularization ε= 1e-4; Rebinarize with Binary Otsu thresholding; largest component
Fig. 6e	T-cells in co-culture	isotropic downsample factor 2	pad istropically by 50 voxels, fill with median value; uneven illumination downsample factor =16, σ=5; intensity normalize 2nd and 99.8th percentile; Gaussian filter σ=1	Cellpose cyto2	u-Segment3D contrast, using slice with highest intensity as representative 2D (21 pixel neighborhood, diameter range [5,100], increment 2.5, moving average winsize=5); process in xy, xz, yz views		Direct Method (Cellpose predicted diffusion gradients)	presmooth σ = 1, N=1 neighborhood, α=0.5	N=1 neighborhood, α=0.5, Gaussian filter σ=1	3-class Otsu on normalized cell probability (highest threshold); int(threshold*10)/10	binary_closing (ball kernel radius 1);remove_small_objects (min_size=1000);	σ = 1	δ=1, µ=0.95, τ = 0.05, n_iter=200	σ = 1 , k=0	volume > 10 voxels; before label diffusion also volume < mean + 10*std; remove all cells with mean intensity < mean of entire raw image)	MAE < 0.85	guide image = preprocessed image, Gaussian filter σ=1, gamma correction γ=0.4, intensity normalize 2nd to 99.8th percentile; guide image = guided filter with self, radius=5, regularization ε=0.01; diffusion with clamp = 0.75; α=0.25, n_iter=50;	guide image = equalize_adapthist(raw, clip_limit=0.05) then intensity normalize with 2nd and 99.8th percentile); guide image = guided filter with self, radius=5, regularization ε=0.01; for each cell, mean size = (volume of bounding box)^(1/3) and radius = max(15, mean_size*0.5), regularization ε= 1e-3; Rebinarize with Binary Otsu thresholding; largest component; Take the logical or to combine thi…
Fig. 6f	zebrafish macrophages (two channel images)	downsample xy slices by factor 3.42 to get isotropic volume then isotropic downsample by 0.5	For both channels: intensity normalize 2nd and 99.8th percentile; uneven illumination correction by subtracting downsample factor=5, σ=5; intensity normalize 2nd and 99.8th percentile; Wiener-Hunt Deconvolution, balance=0.1 using experimentally measured meSPIM PSF in Driscoll et al. as a synthetic PSF; Perona-Malik anisotropic diffusion filter, n_iter=15, kappa=1, gamma=0.1; non-negative matrix f…	Cellpose cyto	u-Segment3D contrast, using slice with highest sobel magnitude as representative 2D (25 pixel neighborhood, diameter range [10,120], increment 2.5, moving average winsize=5); process in xy, xz, yz views		Direct Method (Cellpose predicted diffusion gradients)	presmooth σ = 1, N=1 neighborhood, α=0.5	N=1 neighborhood, α=0.5,	3-class Otsu on normalized cell probability (highest threshold); int(threshold*10)/10	binary_closing (ball kernel radius 1);remove_small_objects (min_size=200);	σ = 1	δ=1, µ=0.98, τ = 0.01, n_iter=200	σ = 1 , k=0	volume > 200 voxels; before label diffusion also volume < mean + 10*std; remove all cells with mean intensity < mean of entire raw image)	MAE < 0.85	guide image = preprocessed image, Gaussian filter σ=1, gamma correction γ=0.4, intensity normalize 2nd to 99.8th percentile; guide image = guided filter with self, radius=5, regularization ε=0.01; diffusion with clamp = 0.75; α=0.25, n_iter=25;	guide image = equalize_adapthist(preprocessed image, clip_limit=0.05) then intensity normalize with 2nd and 99.8th percentile); guide image = guided filter with self, radius=5, regularization ε=0.01; for each cell, mean size = (volume of bounding box)^(1/3) and radius = max(25, mean_size*2/3), regularization ε= 1e-3; Rebinarize with Binary Otsu thresholding; largest component; Take the logical or…
Fig. 6g	zebrafish vasculature	downsample xy slices by factor 0.3/0.117 to get isotropic volume then isotropic downsample by factor 0.5	gamma correction γ=0.8; uneven illumination correction by subtracting downsample factor=8, σ=5; intensity nroamlize 2nd and 99.8th percentile	Cellpose cyto2	u-Segment3D contrast, using slice with highest sobel magnitude as representative 2D (15 pixel neighborhood, diameter range [10,120], increment 2.5, moving average winsize=5); process in xy, xz, yz views		Direct Method (Cellpose predicted diffusion gradients)	presmooth σ = 1, N=1 neighborhood, α=0.5	N=1 neighborhood, α=0.5,	3-class Otsu on normalized cell probability (highest threshold); int(threshold*10)/10	binary_fill_holes; remove_small_objects (min_size=100);						guide image = preprocessed image, Gaussian filter σ=1, gamma correction γ=0.8, intensity normalize 2nd to 99.8th percentile; diffusion with clamp = 0.80; α=0.25, n_iter=25;	guide image = 0.5*(raw image then gamma correction γ=0.1, then intensity normalize with 2nd and 99.8th percentile)+0.5*(meijering(processed raw, sigmas=[1], black_ridges=False) and intensity normalized with 2nd and 99.8th percentile); guided filter with radius = 45, regularization ε= 1e-5; median filter size=3; Rebinarize with 3-class Otsu thresholding (lowest threshold); remove_small_objects, vo…
Fig. 7b	CyCIF metastatic melanoma tissue	downsample xy slices by factor 2 to get isotropic volume then isotropic downsample by factor 3/4 so that each 2D slice can be fit into 40GB GPU to get cellpose predictions	each channel is first processed independently: uneven illumination downsample factor =8, σ=5; intensity normalize 2nd and 99.8th percentile; channels forming membrane and nuclei are merged together by mean	Cellpose cyto (two color mode)	u-Segment3D contrast, using slice with highest image intensity as representative 2D (5 pixel neighborhood, diameter range [10,100], increment 5, moving average winsize=3); process in xy, xz, yz views		Direct Method (Cellpose predicted diffusion gradients)	presmooth σ = 1, N=1 neighborhood, α=0.5	N=1 neighborhood, α=0.5, Gaussian filter σ=1	3-class Otsu on normalized cell probability (lowest threshold); int(threshold*10)/10; compute background corrected normalized cell probability, p to apply threshold to: background = prob - uniform_filter(prob, size=11), background = minimum(prob, clip(background, 0, inf)); p = prob - background (this last part is to remove tiling artifacts in Cellpose predictions)	binary_closing(ball kernel, radius = 1); remove_small_objects (min_size=1000);	σ = 1	parallel version, tile shape (128,512,512), tile aspect (1,1.5,1.5), 25% overlap; δ=1, µ=0.98, τ = 0.0, n_iter=200	σ = 1 , k=0	volume > 1000 voxels; before label diffusion also volume < mean + 5*std;	MAE < 0.80	guide image = intensity normalize preprocessed membrane image with 2nd and 99.8th percentile); guided filter with self, radius = 5, regularization ε= 0.01; diffusion with clamp = 0.70; α=0.25, n_iter=50;
Fig. 7c	Cleared lung tissue with micrometastases (cancer cells)	isotropic downsample factor 2	for both channels: intensity normalize 2nd and 100th percentile;	Cellpose cyto2 (two color mode) for cancer cells	u-Segment3D contrast, using slice with highest image intensity as representative 2D (5 pixel neighborhood, diameter range [10,100], increment 5, moving average winsize=3); each 2D slice is adaptive histogram equalized, (64,64) patches, clip_limit=0.01 and rescaled intensity to [0,1] if the intensity normalized image slice has contrast > 0.1, process in xy, xz, yz views		Direct Method (Cellpose predicted diffusion gradients)	presmooth σ = 1, N=1 neighborhood, α=0.5	N=1 neighborhood, α=0.5, Gaussian filter σ=1	Binary Otsu on normalized cell probability (highest threshold); int(threshold*10)/10;	binary_closing(ball kernel, radius = 1); remove_small_objects (min_size=1000);	σ = 1	δ=1, µ=0.95, τ = 0.00, n_iter=200	σ = 1 , k=0	volume > 200 voxels; after gradient consistency check, volume < mean + 5*std; remove all cells with mean intensity < mean + 1.5*std intensity across all cells	MAE < 0.80
	Cleared lung tissue with micrometastases (nuclei)	isotropic downsample factor 2	uneven illumination correction downsample factor=5, σ=5; intensity nroamlize 2nd and 99.8th percentile	Cellpose nuclei (single color for lung nuclei)	u-Segment3D contrast, using slice with highest image intensity as representative 2D (5 pixel neighborhood, diameter range [5,55], increment 2.5, moving average winsize=3); process in xy, xz, yz views		Direct Method (Cellpose predicted diffusion gradients)	presmooth σ = 1, N=1 neighborhood, α=0.5	N=1 neighborhood, α=0.5, Gaussian filter σ=1	3-class Otsu on normalized cell probability (lowest threshold); int(threshold*10)/10	binary_closing(ball kernel, radius = 1); remove_small_objects (min_size=1000);	σ = 1	δ=1, µ=0.95, τ = 0.00, n_iter=200	σ = 1 , k=0	volume > 200 voxels;	MAE < 0.80
Fig. 7d	CoCATs imaged brain volume		volume already denoised by authors using noise2void model; intensity normalize 2nd and 99.8th percentile	Cellpose cyto (inverted model)	u-Segment3D contrast, using slice with highest sobel magnitude as representative 2D (35 pixel neighborhood, diameter range [10,120], increment 2.5, moving average winsize=5); process in xy, xz, yz views		Direct Method (Cellpose predicted diffusion gradients)	presmooth σ = 1, N=1 neighborhood, α=0.5	N=1 neighborhood, α=0.5	compute background corrected normalized cell probability, p to apply threshold to: background = prob - uniform_filter(prob, size=15), background = minimum(prob, clip(background, 0, inf)); p = prob - background (this last part is to remove tiling artifacts in Cellpose predictions); Binary Otsu threshold on p; int(threshold*10)/10;	binary_closing(ball kernel, radius = 1); remove_small_objects (min_size=200);	σ = 2	δ=1, µ=0.98, τ = 0.25, n_iter=200	σ = 1.2 , k=0	volume > 200 voxels;	MAE < 1.00	guide image = preprocessed image; diffusion with clamp = 0.75; α=0.25, n_iter=25;	guide image = 0.5*(intensity normalize(preprocessed image) with 2nd and 99.8th percentile)) + 0.5*(intensity normalize(meijering(preprocessed image, sigmas=[1], black_ridges=False) with 2nd and 99.8th percentile)); guide image = 1. - guide image (invert); radius = 15, regularization ε= 1e-4; Rebinarize with Binary Otsu thresholding; exclude voxels already assigned to other cells; largest_componen…
Refs
Driscoll et al., 2019	Driscoll, Meghan K., et al. "Robust and automated detection of subcellular morphological motifs in 3D microscopy images." Nature methods 16.10 (2019): 1037-1044.
